# The highly heterozygous European amphioxus (*Branchiostoma lanceolatum*) at the edge of panmixia

**DOI:** 10.64898/2026.01.13.699254

**Authors:** Marina Brasó-Vives, Diego A. Hartasánchez, Angélica Pulido, Stéphanie Bertrand, Hector Escriva, Marc Robinson-Rechavi

## Abstract

Amphioxus (Cephalochordata) are small marine chordates that have broad ecological ranges, yet as adults form local settlements and exhibit limited mobility. Genomic surveys of two amphioxus species have suggested that they rank among the most genetically diverse metazoans. Here, we present the first accurate assessment of genomic diversity in the European amphioxus (*Branchiostoma lanceolatum*) and investigate the processes underlying this diversity. We leverage whole-genome sequencing data from multiple individuals sampled at two geographically distant Atlantic and Mediterranean locations. Consistent with previous estimates in other amphioxus species, we measure exceptionally high genomic diversity, with an average heterozygosity of 2.73% in *B. lanceolatum*. Despite the large geographic separation between sampling sites, population differentiation is minimal, indicating extensive gene flow among distant adult settlements. Phylogenetic analyses combined with population genetic simulations confirm that this elevated genomic diversity is primarily driven by a large effective population size. Although adult amphioxus have limited mobility, our results indicate that long-distance larval dispersal mediated by ocean currents is sufficient to generate a near-panmictic population structure across their broad ecological range.

**Author Summary:** Amphioxus are small marine animals that are close relatives of vertebrates. Although they appear simple and are very similar among species, previous studies have suggested that their genome may be more diverse than expected. In this study, we accurately measured genetic diversity across the entire genome of European amphioxus collected from the Atlantic Ocean and the Mediterranean Sea. We found that this species exhibits a genetic diversity among the highest reported in animals.

Despite being collected from far-apart locations, individuals are genetically very similar. This suggests that amphioxus populations are strongly interconnected. While adults move very little, their larvae drift with ocean currents, enabling them to travel long distances before settling. This widespread mixing helps to maintain a single, large, interconnected population.

Our results demonstrate that even species that appear simple and sedentary can exhibit extraordinary genetic diversity when they have large populations and effective long-distance dispersal mechanisms. Understanding how such diversity is generated and maintained is essential for comprehending evolution and marine biodiversity.
