## Supplementary Tables for "The highly heterozygous European amphioxus (*Branchiostoma lanceolatum*) at the edge of panmixia"

### Sheet: Table S1 - Samples
# Supplementary table 1. List of samples, coverage and heterozygosity.
Sample	Sampling location	Sex	Mean coverage	Standard deviation of coverage	Heterozygosity
RF10D	Atlantic	Female	14.1813	12.0888	0.0278832
RF1D	Atlantic	Female	11.8713	11.5647	0.0268394
RF2D	Atlantic	Female	14.8752	14.857	0.0279278
RF3D	Atlantic	Female	13.3072	13.5335	0.0275478
RF4D	Atlantic	Female	12.9883	15.3431	0.0269992
RF5D	Atlantic	Female	13.8328	12.3418	0.0276736
RF6D	Atlantic	Female	13.9836	15.7986	0.0276051
RF7D	Atlantic	Female	13.8402	23.4179	0.028078
RF8D	Atlantic	Female	13.4976	13.1489	0.0276797
RM10D	Atlantic	Male	14.0919	11.7733	0.0274884
RM1D	Atlantic	Male	10.5897	9.23528	0.0261617
RM2D	Atlantic	Male	13.3902	12.257	0.0272718
RM3D	Atlantic	Male	11.6495	10.3565	0.026729
RM4D	Atlantic	Male	12.9466	11.2649	0.0273401
RM5D	Atlantic	Male	14.2496	13.3291	0.0275399
RM6D	Atlantic	Male	12.6265	11.6249	0.0268679
RM7D	Atlantic	Male	13.3148	13.8792	0.0273301
RM8D	Atlantic	Male	13.5095	11.2457	0.0273711
RU5D	Atlantic	Undefined	12.6828	11.0237	0.0273344
F10D	Mediterranean	Female	13.4443	19.3726	0.0270977
F1D	Mediterranean	Female	13.4795	11.4493	0.0269502
F2D	Mediterranean	Female	13.1066	12.4126	0.0271543
F3D	Mediterranean	Female	13.4657	10.9436	0.0275571
F4D	Mediterranean	Female	11.4776	9.29561	0.0266721
F6D	Mediterranean	Female	13.5935	21.3584	0.0273672
F7D	Mediterranean	Female	14.8479	32.0795	0.0272179
F8D	Mediterranean	Female	13.6811	33.5588	0.0270039
F9D	Mediterranean	Female	13.286	21.6577	0.0272967
M2D	Mediterranean	Male	13.2522	10.8633	0.0276061
M3D	Mediterranean	Male	13.331	13.9663	0.0274485
M4D	Mediterranean	Male	11.2921	9.33222	0.0264194
M5D	Mediterranean	Male	13.9958	11.8565	0.0273197
M6D	Mediterranean	Male	14.0775	13.3758	0.0279059
M7D	Mediterranean	Male	14.014	13.821	0.0275899
M8D	Mediterranean	Male	13.7088	12.1797	0.027153
M9D	Mediterranean	Male	11.9793	10.1157	0.0270164
Atlantic	Mean		13.2331	13.057	0.027351
	Standard Deviation		1.0275	3.02633	0.000467983
Mediterranean	Mean		13.2961	15.7434	0.0272221
	Standard Deviation		0.922329	7.47888	0.00036103
Total	Mean		13.2628	14.3256	0.0272901
	Standard Deviation		0.96585	5.66832	0.000420087

### Sheet: Table S2 - Variant Calling Filt
# Supplementary table 2. Variant calling filter statistics.
42618268	PASS						PASS = All filters passed
42029874	not_callable;not_extra_callable						FS200 = FS > 200.0
11401575	not_SNPable;not_callable;not_extra_callable						FS60 = FS > 60.0
3069634	MQ40;not_SNPable;not_callable;not_extra_callable						LowQual = Low quality
1511427	QD2;not_callable;not_extra_callable						MQ40 = MQ < 40.0
786331	not_extra_callable						MQRankSum-12.5 = MQRankSum < -12.5
632187	SOR3;not_callable;not_extra_callable						QD2 = QD < 2.0
578477	QD2;not_SNPable;not_callable;not_extra_callable						QUAL30 = QUAL < 30.0
430799	MQ40;not_callable;not_extra_callable						ReadPosRankSum-20 = ReadPosRankSum < -20.0
338903	QD2						ReadPosRankSum-8 = ReadPosRankSum < -8.0
331101	SOR3						SOR3 = SOR > 3.0
292704	SOR3;not_SNPable;not_callable;not_extra_callable						not_SNPable = Doesn't overlap a user-input mask
197488	MQ40;QD2;not_SNPable;not_callable;not_extra_callable						not_callable = Overlaps a user-input mask
193968	MQ40;SOR3;not_SNPable;not_callable;not_extra_callable						not_extra_callable = Overlaps a user-input mask
106513	reference_private_non_variant						reference_private_non_variant = AF == 1.00
37366	MQ40;SOR3;not_callable;not_extra_callable
31381	QD2;not_extra_callable
30437	not_SNPable
17945	QD2;SOR3;not_SNPable;not_callable;not_extra_callable
17324	not_callable;not_extra_callable;reference_private_non_variant						459158900	Total genomic length
12125	FS60;SOR3;not_callable;not_extra_callable						185241374	Callable length	40.3436	%
11312	FS60;SOR3;not_SNPable;not_callable;not_extra_callable						42618268	Number of variants	23.0069	%
10297	QD2;SOR3;not_callable;not_extra_callable						33137498	Number of SNPs	77.7542	%
8471	SOR3;not_extra_callable						9480770	Number of INDELs	22.2458	%
8470	QD2;SOR3
8009	MQ40;QD2;not_callable;not_extra_callable
6581	MQ40;QD2;SOR3;not_SNPable;not_callable;not_extra_callable
6173	FS60;MQ40;SOR3;not_SNPable;not_callable;not_extra_callable
5414	MQ40
5050	FS60;not_callable;not_extra_callable
3974	FS60;not_SNPable;not_callable;not_extra_callable
2909	FS60;SOR3
2902	not_SNPable;not_extra_callable
2834	not_SNPable;not_callable;not_extra_callable;reference_private_non_variant
2206	FS60
2130	FS60;MQ40;not_SNPable;not_callable;not_extra_callable
1222	not_extra_callable;reference_private_non_variant
1126	MQ40;not_extra_callable
1000	QD2;not_SNPable
686	FS60;QD2;SOR3;not_callable;not_extra_callable
650	QD2;SOR3;not_extra_callable
478	FS60;QD2;SOR3;not_SNPable;not_callable;not_extra_callable
463	SOR3;not_SNPable
357	FS60;QD2;not_callable;not_extra_callable
294	MQ40;QD2;SOR3;not_callable;not_extra_callable
289	FS60;MQ40;QD2;SOR3;not_SNPable;not_callable;not_extra_callable
264	MQ40;QD2
247	FS60;QD2;SOR3
241	FS60;QD2;not_SNPable;not_callable;not_extra_callable
234	MQ40;SOR3
228	QD2;not_SNPable;not_extra_callable
219	FS60;SOR3;not_extra_callable
216	MQ40;not_SNPable;not_callable;not_extra_callable;reference_private_non_variant
155	FS60;MQ40;SOR3;not_callable;not_extra_callable
152	FS60;MQ40;QD2;not_SNPable;not_callable;not_extra_callable
145	MQ40;not_SNPable
126	FS60;not_extra_callable
71	QD2;SOR3;not_SNPable
60	MQ40;QD2;not_extra_callable
55	MQ40;SOR3;not_SNPable;not_callable;not_extra_callable;reference_private_non_variant
54	FS60;QD2
53	not_SNPable;reference_private_non_variant
44	FS200;not_SNPable;not_callable;not_extra_callable
41	SOR3;not_SNPable;not_extra_callable
38	FS200;not_callable;not_extra_callable
38	FS60;MQ40;not_callable;not_extra_callable
36	MQ40;not_SNPable;not_extra_callable
35	MQ40;SOR3;not_extra_callable
26	FS60;MQ40;QD2;SOR3;not_callable;not_extra_callable
22	FS60;SOR3;not_SNPable
22	MQ40;not_callable;not_extra_callable;reference_private_non_variant
19	SOR3;reference_private_non_variant
18	SOR3;not_SNPable;not_callable;not_extra_callable;reference_private_non_variant
17	FS200
15	FS60;QD2;SOR3;not_extra_callable
13	MQ40;reference_private_non_variant
12	SOR3;not_callable;not_extra_callable;reference_private_non_variant
9	FS60;MQ40;QD2;not_callable;not_extra_callable
9	MQRankSum-12.5;not_callable;not_extra_callable
8	FS200;QD2;not_SNPable;not_callable;not_extra_callable
8	MQ40;QD2;not_SNPable
6	FS60;MQ40;SOR3
6	MQ40;SOR3;not_callable;not_extra_callable;reference_private_non_variant
6	MQ40;SOR3;not_SNPable
6	QD2;SOR3;not_SNPable;not_extra_callable
5	FS60;not_SNPable
5	FS60;SOR3;not_SNPable;not_extra_callable
5	MQ40;QD2;SOR3
5	MQRankSum-12.5;not_SNPable;not_callable;not_extra_callable
4	MQ40;QD2;not_SNPable;not_extra_callable
4	MQRankSum-12.5;QD2;not_callable;not_extra_callable
3	MQ40;SOR3;reference_private_non_variant
3	not_SNPable;not_extra_callable;reference_private_non_variant
2	FS60;MQ40;SOR3;not_extra_callable
2	FS60;QD2;not_extra_callable
2	MQ40;QD2;SOR3;not_extra_callable
2	MQRankSum-12.5;QD2;SOR3;not_callable;not_extra_callable
1	FS200;not_extra_callable
1	FS200;QD2
1	FS200;QD2;not_callable;not_extra_callable
1	FS60;MQ40
1	FS60;MQ40;not_extra_callable
1	FS60;MQ40;QD2
1	FS60;MQ40;SOR3;not_SNPable
1	FS60;not_SNPable;not_extra_callable
1	MQ40;MQRankSum-12.5;not_SNPable;not_callable;not_extra_callable
1	MQ40;not_extra_callable;reference_private_non_variant
1	MQ40;not_SNPable;reference_private_non_variant
1	MQ40;SOR3;not_extra_callable;reference_private_non_variant
1	MQ40;SOR3;not_SNPable;not_extra_callable
1	SOR3;not_extra_callable;reference_private_non_variant
1	SOR3;not_SNPable;reference_private_non_variant

### Sheet: Table S3 - Callable regions
# Supplementary table 3. Callable region enrichment or depletion.
### Feature span in callable regions							Fisher's exact test for enrichment or depletion
Feature	Total	Callable	% in Callable	% of callable length	% of total length	Difference	pval	OR
Exons	76825928	51047404	66.4455	16.7319	27.5572	10.8254	< 2.22e-16	3.66149
Introns	239381288	92921899	38.8175	52.1347	50.1626	-1.97213	< 2.22e-16	0.875944
Promoters	25684243	10384061	40.4297	5.59376	5.60569	0.0119329	< 2.22e-16	1.00379
Intergenic	134692549	39997756	29.6956	29.3346	21.5922	-7.74239	< 2.22e-16	0.521197
Total	459158900	185241374	40.3436	100	100	-	-	-

### Sheet: Table S4 - Compliation of diver
# Supplementary table 4. Compilation of diversity estimates.
# Lef12 = Leffler EM, Bullaughey K, Matute DR, Meyer WK, Ségurel L, Venkat A, et al. Revisiting an Old Riddle: What Determines Genetic Diversity Levels within Species? PLoS Biol. 2012;10: e1001388. doi:10.1371/journal.pbio.1001388
# Lyn23 = Lynch M, Ali F, Lin T, Wang Y, Ni J, Long H. The divergence of mutation rates and spectra across the Tree of Life. EMBO Rep. 2023;24: e57561. doi:10.15252/embr.202357561
# Rom14 = Romiguier J, Gayral P, Ballenghien M, Bernard A, Cahais V, Chenuil A, et al. Comparative population genomics in animals uncovers the determinants of genetic diversity. Nature. 2014;515: 261–263. doi:10.1038/nature13685
# IndepEstimates = Estimates of diversity for a single species. See the manuscript for specific references.
# To review the filters, refer to the "Plotting_DNA/plot_Figure1_GenomicDiversity.R" script from the GitHub repository: https://github.com/marinabraso/AGenDiv.
Species	class	Diversity	source	method	colors	pch
Allolobophora chlorotica L2	Annelida	5.53005	Rom14	Transcriptome	#1f9e89	3
Galeolaria caespitosa	Annelida	4.78	IndepEstimates	Whole-genome, single individual	#1f9e89	17
Pectinaria koreni sud	Annelida	4.38453	Rom14	Transcriptome	#1f9e89	3
Allolobophora chlorotica L1	Annelida	4.17953	Rom14	Transcriptome	#1f9e89	3
Allolobophora chlorotica L4	Annelida	3.78199	Rom14	Transcriptome	#1f9e89	3
Aporrectodea icterica	Annelida	2.65455	Rom14	Transcriptome	#1f9e89	3
Pectinaria koreni nord	Annelida	1.32779	Rom14	Transcriptome	#1f9e89	3
Drosophila recens	Arthropoda	4.78	IndepEstimates	Few loci (<1000)	#6dce58	8
Culex pipiens	Arthropoda	4.12972	Rom14	Transcriptome	#6dce58	3
Melitaea cinxia	Arthropoda	3.42226	Rom14	Transcriptome	#6dce58	3
Culex hortensis	Arthropoda	3.27737	Rom14	Transcriptome	#6dce58	3
Drosophila kikkawai	Arthropoda	3.23	Lef12	Few loci (<1000)	#6dce58	8
Thymelicus lineola	Arthropoda	3.16444	Rom14	Transcriptome	#6dce58	3
Melitaea didyma	Arthropoda	3.07243	Rom14	Transcriptome	#6dce58	3
Drosophila kohkoa	Arthropoda	3.036	Lef12	Few loci (<1000)	#6dce58	8
Ceratitis capitata	Arthropoda	2.951	Lef12	Few loci (<1000)	#6dce58	8
Anopheles gambiae	Arthropoda	2.88	Lef12	Few loci (<1000)	#6dce58	8
Mellicta athalia	Arthropoda	2.68667	Rom14	Transcriptome	#6dce58	3
Heliconius melpomene	Arthropoda	2.675	Lyn23	Silent sites in protein coding genes	#6dce58	4
Anopheles coluzzii	Arthropoda	2.6	Lyn23	Silent sites in protein coding genes	#6dce58	4
Drosophila teissieri	Arthropoda	2.5	Lef12	Few loci (<1000)	#6dce58	8
Heliconius cydno	Arthropoda	2.425	Lef12	Few loci (<1000)	#6dce58	8
Anopheles quadriannulatus	Arthropoda	2.28	Lef12	Few loci (<1000)	#6dce58	8
Thymelicus sylvestris	Arthropoda	2.27798	Rom14	Transcriptome	#6dce58	3
Anopheles arabiensis	Arthropoda	2.2	Lef12	Few loci (<1000)	#6dce58	8
Heliconius hecale	Arthropoda	2.106	Lef12	Few loci (<1000)	#6dce58	8
Pieris rapae	Arthropoda	2.0955	Lef12	Few loci (<1000)	#6dce58	8
Drosophila kepulauana	Arthropoda	2.054	Lef12	Few loci (<1000)	#6dce58	8
Daphnia pulicaria	Arthropoda	2.0225	Lef12	Few loci (<1000)	#6dce58	8
Drosophila bipectinata	Arthropoda	2.01	Lef12	Few loci (<1000)	#6dce58	8
Drosophila buzzatii	Arthropoda	1.936	Lef12	Few loci (<1000)	#6dce58	8
Heliconius pachinus	Arthropoda	1.881	Lef12	Few loci (<1000)	#6dce58	8
Armadillidium vulgare	Arthropoda	1.87064	Rom14	Transcriptome	#6dce58	3
Armadillidium nasatum	Arthropoda	1.85015	Rom14	Transcriptome	#6dce58	3
Drosophila pseudoananassae	Arthropoda	1.834	Lef12	Few loci (<1000)	#6dce58	8
Daphnia pulex	Arthropoda	1.8285	Lyn23	Silent sites in protein coding genes	#6dce58	4
Liposcelis bostrychophila	Arthropoda	1.78	IndepEstimates	Whole-genome, multiple individuals	#6dce58	16
Drosophila americana	Arthropoda	1.721	Lef12	Few loci (<1000)	#6dce58	8
Papilio dardanus	Arthropoda	1.7	Lef12	Few loci (<1000)	#6dce58	8
Drosophila ananassae	Arthropoda	1.68604	Lef12	Few loci (<1000)	#6dce58	8
Drosophila malerkotliana	Arthropoda	1.68	Lef12	Few loci (<1000)	#6dce58	8
Mellicta parthenoides	Arthropoda	1.64728	Rom14	Transcriptome	#6dce58	3
Culex torrentium	Arthropoda	1.63186	Rom14	Transcriptome	#6dce58	3
Lutzomyia whitmani	Arthropoda	1.592	Lef12	Few loci (<1000)	#6dce58	8
Daphnia magna	Arthropoda	1.5	Lyn23	Silent sites in protein coding genes	#6dce58	4
Drosophila yakuba	Arthropoda	1.5	Lef12	Few loci (<1000)	#6dce58	8
Liocarcinus depurator	Arthropoda	1.48552	Rom14	Transcriptome	#6dce58	3
Drosophila albomicans	Arthropoda	1.454	Lef12	Few loci (<1000)	#6dce58	8
Anopheles cruzii	Arthropoda	1.439	Lef12	Few loci (<1000)	#6dce58	8
Limenitis arthemis	Arthropoda	1.428	Lef12	Few loci (<1000)	#6dce58	8
Aedes aegypti	Arthropoda	1.421	Lef12	Few loci (<1000)	#6dce58	8
Drosophila mauritiana	Arthropoda	1.405	Lef12	Few loci (<1000)	#6dce58	8
Anopheles stephensi	Arthropoda	1.38249	Lyn23	Silent sites in protein coding genes	#6dce58	4
Drosophila parabipectinata	Arthropoda	1.33	Lef12	Few loci (<1000)	#6dce58	8
Papilio glaucus	Arthropoda	1.28	Lef12	Few loci (<1000)	#6dce58	8
Mesobuthus cyprius/gibbosus	Arthropoda	1.25172	Lef12	Few loci (<1000)	#6dce58	8
Drosophila pseudoobscura	Arthropoda	1.24	Lyn23	Silent sites in protein coding genes	#6dce58	4
Anopheles merus	Arthropoda	1.24	Lef12	Few loci (<1000)	#6dce58	8
Ostrinia nubilalis	Arthropoda	1.2	Lef12	Few loci (<1000)	#6dce58	8
Daphnia obtusa	Arthropoda	1.1765	Lef12	Few loci (<1000)	#6dce58	8
Lutzomyia intermedia	Arthropoda	1.165	Lef12	Few loci (<1000)	#6dce58	8
Cecidostiba fungosa	Arthropoda	1.1265	Lef12	Few loci (<1000)	#6dce58	8
Drosophila melanogaster	Arthropoda	1.115	Lyn23	Silent sites in protein coding genes	#6dce58	4
Artemia franciscana	Arthropoda	1.072	Rom14	Transcriptome	#6dce58	3
Chironomus riparius	Arthropoda	1.03337	Lyn23	Silent sites in protein coding genes	#6dce58	4
Drosophila subobscura	Arthropoda	0.988	Lef12	Few loci (<1000)	#6dce58	8
Drosophila santomea	Arthropoda	0.975	Lef12	Few loci (<1000)	#6dce58	8
Anopheles dirus	Arthropoda	0.9715	Lef12	Few loci (<1000)	#6dce58	8
Bombyx mori	Arthropoda	0.945837	Lyn23	Silent sites in protein coding genes	#6dce58	4
Drosophila nasuta	Arthropoda	0.944	Lef12	Few loci (<1000)	#6dce58	8
Melanopus oregonensis	Arthropoda	0.935	Lef12	Few loci (<1000)	#6dce58	8
Drosophila arizonae	Arthropoda	0.929	Lef12	Few loci (<1000)	#6dce58	8
Gryllus pennsylvanicus	Arthropoda	0.928	Lef12	Few loci (<1000)	#6dce58	8
Daphnia galeata	Arthropoda	0.92	Lyn23	Silent sites in protein coding genes	#6dce58	4
Papilio canadensis	Arthropoda	0.92	Lef12	Few loci (<1000)	#6dce58	8
Gryllus firmus	Arthropoda	0.889	Lef12	Few loci (<1000)	#6dce58	8
Carcinus aestuarii	Arthropoda	0.871331	Rom14	Transcriptome	#6dce58	3
Ixodes ricinus	Arthropoda	0.87	Lef12	Few loci (<1000)	#6dce58	8
Apis cerana	Arthropoda	0.848	Lef12	Few loci (<1000)	#6dce58	8
Drosophila persimilis	Arthropoda	0.8335	Lef12	Few loci (<1000)	#6dce58	8
Drosophila navojoa	Arthropoda	0.804	Lef12	Few loci (<1000)	#6dce58	8
Drosophila mojavensis	Arthropoda	0.692	Lef12	Few loci (<1000)	#6dce58	8
Drosophila sulfurigaster	Arthropoda	0.617333	Lef12	Few loci (<1000)	#6dce58	8
Necora puber	Arthropoda	0.591197	Rom14	Transcriptome	#6dce58	3
Artemia salina	Arthropoda	0.59074	Rom14	Transcriptome	#6dce58	3
Messor barbarus	Arthropoda	0.580966	Rom14	Transcriptome	#6dce58	3
Anopheles scanloni	Arthropoda	0.58	Lef12	Few loci (<1000)	#6dce58	8
Anopheles melas	Arthropoda	0.57	Lef12	Few loci (<1000)	#6dce58	8
Anopheles baimaii	Arthropoda	0.541	Lef12	Few loci (<1000)	#6dce58	8
Artemia tibetana	Arthropoda	0.535856	Rom14	Transcriptome	#6dce58	3
Drosophila miranda	Arthropoda	0.503	Lef12	Few loci (<1000)	#6dce58	8
Artemia sinica	Arthropoda	0.492781	Rom14	Transcriptome	#6dce58	3
Apis mellifera	Arthropoda	0.443149	Lyn23	Silent sites in protein coding genes	#6dce58	4
Acyrthosiphon pisum	Arthropoda	0.425	Lyn23	Silent sites in protein coding genes	#6dce58	4
Anopheles minimus	Arthropoda	0.425	Lef12	Few loci (<1000)	#6dce58	8
Phlebotomus ariasi	Arthropoda	0.415611	Lef12	Few loci (<1000)	#6dce58	8
Drosophila bogotana	Arthropoda	0.376	Lef12	Few loci (<1000)	#6dce58	8
Camponotus aethiops	Arthropoda	0.332756	Rom14	Transcriptome	#6dce58	3
Pheidole pallidula	Arthropoda	0.309237	Rom14	Transcriptome	#6dce58	3
Reticulitermes flavipes	Arthropoda	0.255644	Rom14	Transcriptome	#6dce58	3
Bombus terrestris	Arthropoda	0.248309	Lyn23	Silent sites in protein coding genes	#6dce58	4
Drosophila novamexicana	Arthropoda	0.241	Lef12	Few loci (<1000)	#6dce58	8
Bactrocera depressa	Arthropoda	0.23	Lef12	Few loci (<1000)	#6dce58	8
Halictus scabiosae	Arthropoda	0.211062	Rom14	Transcriptome	#6dce58	3
Daphnia arenata	Arthropoda	0.21	Lef12	Few loci (<1000)	#6dce58	8
Aphanarthrum subglabrum/glabrum	Arthropoda	0.189	Lef12	Few loci (<1000)	#6dce58	8
Camponotus ligniperdus	Arthropoda	0.164517	Rom14	Transcriptome	#6dce58	3
Nasonia vitripennis	Arthropoda	0.16	Lef12	Few loci (<1000)	#6dce58	8
Drosophila simulans	Arthropoda	0.151	Lyn23	Silent sites in protein coding genes	#6dce58	4
Reticulitermes lucifugus	Arthropoda	0.121422	Rom14	Transcriptome	#6dce58	3
Reticulitermes grassei	Arthropoda	0.112279	Rom14	Transcriptome	#6dce58	3
Drosophila sechellia	Arthropoda	0.105	Lef12	Few loci (<1000)	#6dce58	8
Branchiostoma belcheri	Cephalochordata	5.37	IndepEstimates	Whole-genome, single individual	#000000	16
Branchiostoma floridae	Cephalochordata	4	IndepEstimates	Whole-genome, single individual	#000000	17
Branchiostoma belcheri	Cephalochordata	3.04	IndepEstimates	Whole-genome, multiple individuals	#000000	16
Leptogorgia sarmentosa	Cnidaria	2.07234	Rom14	Transcriptome	#30678e	3
Eunicella verrucosa	Cnidaria	1.46539	Rom14	Transcriptome	#30678e	3
Eunicella cavolinii	Cnidaria	1.249	Rom14	Transcriptome	#30678e	3
Echinocardium cordatum B2	Echinodermata	5.23593	Rom14	Transcriptome	#b5de2b	3
Echinometra sp. EZ	Echinodermata	4.54	IndepEstimates	Whole-genome, single individual	#b5de2b	17
Strongylocentrotus pallidus	Echinodermata	2.492	Lef12	Few loci (<1000)	#b5de2b	8
Echinocardium mediterraneum	Echinodermata	2.10419	Rom14	Transcriptome	#b5de2b	3
Strongylocentrotus purpuratus	Echinodermata	1.69	Lef12	Few loci (<1000)	#b5de2b	8
Ophioderma longicauda L1	Echinodermata	1.61113	Rom14	Transcriptome	#b5de2b	3
Strongylocentrotus droebachiensis	Echinodermata	1.45	Lef12	Few loci (<1000)	#b5de2b	8
Tripylus abatoides	Echinodermata	0.87074	Rom14	Transcriptome	#b5de2b	3
Ophioderma longicauda L3	Echinodermata	0.839587	Rom14	Transcriptome	#b5de2b	3
Abatus agassizi	Echinodermata	0.727197	Rom14	Transcriptome	#b5de2b	3
Abatus cordatus	Echinodermata	0.282628	Rom14	Transcriptome	#b5de2b	3
Schizophyllum commune	Fungi	20	IndepEstimates	Silent sites in protein coding genes	#440154	4
Histoplasma capsulatum	Fungi	2.195	Lef12	Few loci (<1000)	#440154	8
Paracoccidioides lutzii	Fungi	1.695	Lef12	Few loci (<1000)	#440154	8
Cryptococcus neoformans	Fungi	0.517575	Lef12	Few loci (<1000)	#440154	8
Candida albicans	Fungi	0.43	IndepEstimates	Whole-genome, single individual	#440154	17
Saccharomyces paradoxus	Fungi	0.273333	Lef12	Silent sites in protein coding genes	#440154	4
Neurospora crassa	Fungi	0.235	Lef12	Whole-genome, multiple individuals	#440154	16
Paracoccidioides brasiliensis	Fungi	0.189	Lef12	Few loci (<1000)	#440154	8
Saccharomyces cerevisiae	Fungi	0.151333	Lef12	Silent sites in protein coding genes	#440154	4
Bostrycapulus aculeatus	Mollusca	8.34581	Rom14	Transcriptome	#35b779	3
Mytilus trossulus	Mollusca	6.92141	Rom14	Transcriptome	#35b779	3
Mytilus edulis	Mollusca	3.39066	Rom14	Transcriptome	#35b779	3
Mytilus galloprovincialis	Mollusca	3.34238	Rom14	Transcriptome	#35b779	3
Crassostrea gigas	Mollusca	3.318	Lef12	Few loci (<1000)	#35b779	8
Physa acuta	Mollusca	3.17507	Rom14	Transcriptome	#35b779	3
Crepidula plana	Mollusca	2.50816	Rom14	Transcriptome	#35b779	3
Crepidula fornicata	Mollusca	2.25892	Rom14	Transcriptome	#35b779	3
Ostreola stentina	Mollusca	2.06275	Rom14	Transcriptome	#35b779	3
Physa gyrina	Mollusca	2.03538	Rom14	Transcriptome	#35b779	3
Mytilus californianus	Mollusca	1.97862	Rom14	Transcriptome	#35b779	3
Ostrea chilensis	Mollusca	0.652548	Rom14	Transcriptome	#35b779	3
Ostrea edulis	Mollusca	0.529649	Rom14	Transcriptome	#35b779	3
Sepia officinalis	Mollusca	0.212886	Rom14	Transcriptome	#35b779	3
Caenorhabditis brenneri	Nematoda	14.1	IndepEstimates	Few loci (<1000)	#25818e	8
Caenorhabditis sp.5	Nematoda	6.839	Lef12	Few loci (<1000)	#25818e	8
Caenorhabditis remanei	Nematoda	5.67	Lef12	Few loci (<1000)	#25818e	8
Caenorhabditis sp.10	Nematoda	4.9318	Rom14	Transcriptome	#25818e	3
Caenorhabditis brenneri	Nematoda	3.2215	Rom14	Transcriptome	#25818e	3
Pristionchus pacificus	Nematoda	1.4	Lyn23	Silent sites in protein coding genes	#25818e	4
Caenorhabditis elegans	Nematoda	0.187	Lyn23	Silent sites in protein coding genes	#25818e	4
Caenorhabditis briggsae	Nematoda	0.1485	Lyn23	Silent sites in protein coding genes	#25818e	4
Amphimedon queenslandica	Porifera	2.37	Lef12	Whole-genome, multiple individuals	#3e4989	16
Ciona savignyi	Tunicata	8.01	Lef12	Silent sites in protein coding genes	#fde725	4
Ciona savignyi	Tunicata	4.6	IndepEstimates	Whole-genome, single individual	#fde725	17
Ciona roulei	Tunicata	3.238	Lef12	Few loci (<1000)	#fde725	8
Ciona intestinalis	Tunicata	2.5035	Lef12	Few loci (<1000)	#fde725	8
Ciona intestinalis	Tunicata	1.2	IndepEstimates	Whole-genome, single individual	#fde725	17
Lolium multiflorum	Vascular Plant	3.43	IndepEstimates	Whole genome, single individual	NA	NA
Camellia sinensis	Vascular Plant	2.31	IndepEstimates	Whole-genome, single individual	NA	17
Litchi chinensis	Vascular Plant	2.27	IndepEstimates	Whole-genome, single individual	NA	17
Solanum tuberosum	Vascular Plant	2.1	IndepEstimates	Whole-genome, single individual	NA	17
Capsella grandiflora	Vascular plants	3.202	Lef12	Few loci (<1000)	#472878	8
Zea mays subsp. mexicana	Vascular plants	1.6	Lyn23	Silent sites in protein coding genes	#472878	4
Arabidopsis halleri	Vascular plants	1.502	Lef12	Few loci (<1000)	#472878	8
Populus tremula	Vascular plants	1.455	Lef12	Few loci (<1000)	#472878	8
Arabidopsis lyrata	Vascular plants	0.911667	Lef12	Few loci (<1000)	#472878	8
Picea glauca	Vascular plants	0.905	Lef12	Few loci (<1000)	#472878	8
Quercus robur	Vascular plants	0.852	Lyn23	Silent sites in protein coding genes	#472878	4
Pinus taeda	Vascular plants	0.746	Lef12	Few loci (<1000)	#472878	8
Picea abies	Vascular plants	0.709	Lef12	Few loci (<1000)	#472878	8
Capsella rubella	Vascular plants	0.666	Lef12	Few loci (<1000)	#472878	8
Pinus sylvestris	Vascular plants	0.56	Lef12	Few loci (<1000)	#472878	8
Populus trichocarpa	Vascular plants	0.54	Lyn23	Silent sites in protein coding genes	#472878	4
Cryptomeria japonica	Vascular plants	0.52	Lef12	Few loci (<1000)	#472878	8
Picea mariana	Vascular plants	0.461	Lef12	Few loci (<1000)	#472878	8
Populus balsamifera	Vascular plants	0.4	Lef12	Few loci (<1000)	#472878	8
Boechera stricta	Vascular plants	0.35	Lef12	Few loci (<1000)	#472878	8
Aquilegia formosa/pubescens	Vascular plants	0.228	Lef12	Few loci (<1000)	#472878	8
Picea breweriana	Vascular plants	0.201	Lef12	Few loci (<1000)	#472878	8
Arabidopsis thaliana	Vascular plants	0.151	Lyn23	Silent sites in protein coding genes	#472878	4
Silene latifolia	Vascular plants	0.151	Lyn23	Silent sites in protein coding genes	#472878	4
Spirodela polyrhiza	Vascular plants	0.151	Lyn23	Silent sites in protein coding genes	#472878	4
Eichhornia paniculata	Vascular plants	0.1396	Lef12	Few loci (<1000)	#472878	8
Pinus pinaster	Vascular plants	0.136	Lef12	Few loci (<1000)	#472878	8
Pinus radiata	Vascular plants	0.0726	Lef12	Few loci (<1000)	#472878	8
Pogona vitticeps	Vertebrata	1.57469	Lyn23	Silent sites in protein coding genes	#fee825	4
Peromyscus maniculatus	Vertebrata	1.313	Lef12	Few loci (<1000)	#fee825	8
Poecilia formosa	Vertebrata	1.31	IndepEstimates	Whole-genome, multiple individuals	#fee825	16
Thamnophis sirtalis	Vertebrata	1.30873	Lyn23	Silent sites in protein coding genes	#fee825	4
Malurus melanocephalus	Vertebrata	1.2	Lef12	Few loci (<1000)	#fee825	8
Cichla pleiozona	Vertebrata	1.03333	Lef12	Few loci (<1000)	#fee825	8
Coturnix japonica	Vertebrata	1.032	Lyn23	Silent sites in protein coding genes	#fee825	4
Taeniopygia guttata	Vertebrata	0.984857	Lyn23	Silent sites in protein coding genes	#fee825	4
Cavia aperea	Vertebrata	0.943425	Lyn23	Silent sites in protein coding genes	#fee825	4
Larimichthys crocea	Vertebrata	0.903271	Lyn23	Silent sites in protein coding genes	#fee825	4
Sphaerodactylus inigoi	Vertebrata	0.850733	Lyn23	Silent sites in protein coding genes	#fee825	4
Syngnathus scovelli	Vertebrata	0.735186	Lyn23	Silent sites in protein coding genes	#fee825	4
Cynoglossus semilaevis	Vertebrata	0.734441	Lyn23	Silent sites in protein coding genes	#fee825	4
Propithecus coquereli	Vertebrata	0.681	Lef12	Silent sites in protein coding genes	#fee825	4
Chrysemys picta	Vertebrata	0.669122	Lyn23	Silent sites in protein coding genes	#fee825	4
Saxicola maurus	Vertebrata	0.628619	Lyn23	Silent sites in protein coding genes	#fee825	4
Sceloporus undulatus	Vertebrata	0.623	Lef12	Few loci (<1000)	#fee825	8
Oryctolagus cuniculus	Vertebrata	0.616	Lef12	Few loci (<1000)	#fee825	8
Agelaius phoeniceus	Vertebrata	0.59	Lef12	Few loci (<1000)	#fee825	8
Turdus merula	Vertebrata	0.540747	Lyn23	Silent sites in protein coding genes	#fee825	4
Sus scrofa / suis	Vertebrata	0.505	Lyn23	Silent sites in protein coding genes	#fee825	4
Pygoscelis adeliae	Vertebrata	0.49831	Lyn23	Silent sites in protein coding genes	#fee825	4
Paralichthys olivaceus	Vertebrata	0.466186	Lyn23	Silent sites in protein coding genes	#fee825	4
Phoenicopterus roseus	Vertebrata	0.43948	Lyn23	Silent sites in protein coding genes	#fee825	4
Eublepharis macularius	Vertebrata	0.423239	Lyn23	Silent sites in protein coding genes	#fee825	4
Cervus nippon	Vertebrata	0.420863	Lyn23	Silent sites in protein coding genes	#fee825	4
Ficedula albicollis	Vertebrata	0.4	Lyn23	Silent sites in protein coding genes	#fee825	4
Takifugu rubripes	Vertebrata	0.4	Lef12	Whole-genome, single individual	#fee825	17
Balaenoptera bonaerensis	Vertebrata	0.387	Lef12	Few loci (<1000)	#fee825	8
Aptenodytes forsteri	Vertebrata	0.38174	Lyn23	Silent sites in protein coding genes	#fee825	4
Varecia variegata	Vertebrata	0.375	Lef12	Few loci (<1000)	#fee825	8
Felis catus	Vertebrata	0.374	Lyn23	Silent sites in protein coding genes	#fee825	4
Cyanistes caeruleus	Vertebrata	0.367574	Lyn23	Silent sites in protein coding genes	#fee825	4
Monodelphis domestica	Vertebrata	0.363054	Lyn23	Silent sites in protein coding genes	#fee825	4
Zonotrichia albicollis	Vertebrata	0.3532	Lef12	Few loci (<1000)	#fee825	8
Vicugna pacos	Vertebrata	0.353063	Lyn23	Silent sites in protein coding genes	#fee825	4
Capra hircus	Vertebrata	0.337691	Lyn23	Silent sites in protein coding genes	#fee825	4
Betta splendens	Vertebrata	0.322	Lyn23	Silent sites in protein coding genes	#fee825	4
Gallus gallus	Vertebrata	0.320738	Lyn23	Silent sites in protein coding genes	#fee825	4
Clupea harengus	Vertebrata	0.32	Lyn23	Silent sites in protein coding genes	#fee825	4
Chauna torquata	Vertebrata	0.317697	Lyn23	Silent sites in protein coding genes	#fee825	4
Pongo abelii	Vertebrata	0.315667	Lyn23	Silent sites in protein coding genes	#fee825	4
Amphiprion ocellaris	Vertebrata	0.315	Lyn23	Silent sites in protein coding genes	#fee825	4
Pongo abelii/pygmaeus	Vertebrata	0.31	Lef12	Few loci (<1000)	#fee825	8
Mandrillus leucophaeus	Vertebrata	0.308855	Lyn23	Silent sites in protein coding genes	#fee825	4
Larus marinus	Vertebrata	0.299615	Lyn23	Silent sites in protein coding genes	#fee825	4
Rousettus aegyptiacus	Vertebrata	0.299425	Lyn23	Silent sites in protein coding genes	#fee825	4
Arctocephalus gazella	Vertebrata	0.299023	Lyn23	Silent sites in protein coding genes	#fee825	4
Hylobates lar	Vertebrata	0.298865	Lyn23	Silent sites in protein coding genes	#fee825	4
Hippopotamus amphibius	Vertebrata	0.287903	Lyn23	Silent sites in protein coding genes	#fee825	4
Eulemur coronatus	Vertebrata	0.281	Lef12	Silent sites in protein coding genes	#fee825	4
Pithecia pithecia	Vertebrata	0.273865	Lyn23	Silent sites in protein coding genes	#fee825	4
Microcebus murinus	Vertebrata	0.269	Lyn23	Silent sites in protein coding genes	#fee825	4
Oncorhynchus tshawytscha	Vertebrata	0.26075	Lef12	Few loci (<1000)	#fee825	8
Rhea pennata	Vertebrata	0.260682	Lyn23	Silent sites in protein coding genes	#fee825	4
Cervus elaphus yarkandensis	Vertebrata	0.260427	Lyn23	Silent sites in protein coding genes	#fee825	4
Spermophilus parryii	Vertebrata	0.259	Lef12	Few loci (<1000)	#fee825	8
Macaca mulatta	Vertebrata	0.2567	Lyn23	Silent sites in protein coding genes	#fee825	4
Hylobates agilis/lar/moloch/pileatus	Vertebrata	0.25525	Lef12	Few loci (<1000)	#fee825	8
Pungitius pungitius	Vertebrata	0.25	Lyn23	Silent sites in protein coding genes	#fee825	4
Giraffa camelopardalis	Vertebrata	0.244929	Lyn23	Silent sites in protein coding genes	#fee825	4
Eulemur mongoz	Vertebrata	0.244	Lef12	Silent sites in protein coding genes	#fee825	4
Nomascus gabriellae/leucogenys	Vertebrata	0.2385	Lef12	Few loci (<1000)	#fee825	8
Gasterosteus aculeatus	Vertebrata	0.2328	Lef12	Whole-genome, multiple individuals	#fee825	16
Ficedula hypoleuca	Vertebrata	0.22575	Lef12	Few loci (<1000)	#fee825	8
Vulpes vulpes	Vertebrata	0.215901	Lyn23	Silent sites in protein coding genes	#fee825	4
Nycticebus coucang	Vertebrata	0.214	Lef12	Silent sites in protein coding genes	#fee825	4
Gyps fulvus	Vertebrata	0.213837	Lyn23	Silent sites in protein coding genes	#fee825	4
Moschus berezovskii	Vertebrata	0.212732	Lyn23	Silent sites in protein coding genes	#fee825	4
Coleonyx brevis	Vertebrata	0.212483	Lyn23	Silent sites in protein coding genes	#fee825	4
Tupaia belangeri	Vertebrata	0.212467	Lyn23	Silent sites in protein coding genes	#fee825	4
Hoolock leuconedys	Vertebrata	0.21	Lef12	Few loci (<1000)	#fee825	8
Galago moholi	Vertebrata	0.204	Lef12	Few loci (<1000)	#fee825	8
Saimiri boliviensis boliviensis	Vertebrata	0.198845	Lyn23	Silent sites in protein coding genes	#fee825	4
Mus musculus	Vertebrata	0.19268	Lyn23	Silent sites in protein coding genes	#fee825	4
Salmo salar	Vertebrata	0.19112	Lyn23	Silent sites in protein coding genes	#fee825	4
Larus argentatus	Vertebrata	0.186066	Lyn23	Silent sites in protein coding genes	#fee825	4
Canis latrans/lupus	Vertebrata	0.1712	Lef12	Few loci (<1000)	#fee825	8
Symphalangus syndactylus	Vertebrata	0.168	Lef12	Few loci (<1000)	#fee825	8
Gorilla gorilla	Vertebrata	0.158	Lyn23	Silent sites in protein coding genes	#fee825	4
Dasypus novemcinctus	Vertebrata	0.153	Lef12	Silent sites in protein coding genes	#fee825	4
Canis lupus	Vertebrata	0.151	Lyn23	Silent sites in protein coding genes	#fee825	4
Rangifer tarandus	Vertebrata	0.151	Lyn23	Silent sites in protein coding genes	#fee825	4
Procavia capensis	Vertebrata	0.137773	Lyn23	Silent sites in protein coding genes	#fee825	4
Platalea ajaja	Vertebrata	0.135583	Lyn23	Silent sites in protein coding genes	#fee825	4
Neovison vison	Vertebrata	0.135175	Lyn23	Silent sites in protein coding genes	#fee825	4
Ailuropoda melanoleuca	Vertebrata	0.135	Lef12	Whole-genome, single individual	#fee825	17
Tapirus indicus	Vertebrata	0.134782	Lyn23	Silent sites in protein coding genes	#fee825	4
Ailurus fulgens	Vertebrata	0.131	Lyn23	Silent sites in protein coding genes	#fee825	4
Tursiops truncatus	Vertebrata	0.124444	Lyn23	Silent sites in protein coding genes	#fee825	4
Callithrix jacchus	Vertebrata	0.123	Lef12	Silent sites in protein coding genes	#fee825	4
Gorilla beringei/gorilla	Vertebrata	0.11915	Lef12	Few loci (<1000)	#fee825	8
Fukomys damarensis	Vertebrata	0.118971	Lyn23	Silent sites in protein coding genes	#fee825	4
Eschrichtius robustus	Vertebrata	0.117	Lef12	Few loci (<1000)	#fee825	8
Homo sapiens	Vertebrata	0.114	Lyn23	Silent sites in protein coding genes	#fee825	4
Pelecanus crispus	Vertebrata	0.104816	Lyn23	Silent sites in protein coding genes	#fee825	4
Panthera pardus	Vertebrata	0.103544	Lyn23	Silent sites in protein coding genes	#fee825	4
Ceratotherium simum simum	Vertebrata	0.10126	Lyn23	Silent sites in protein coding genes	#fee825	4
Pan paniscus	Vertebrata	0.1	Lef12	Few loci (<1000)	#fee825	8
Ara glaucogularis	Vertebrata	0.0958615	Lyn23	Silent sites in protein coding genes	#fee825	4
Aquila clanga/pomarina	Vertebrata	0.0948	Lef12	Few loci (<1000)	#fee825	8
Ornithorhynchus anatinus	Vertebrata	0.09	Lyn23	Silent sites in protein coding genes	#fee825	4
Pan troglodytes	Vertebrata	0.0899892	Lyn23	Silent sites in protein coding genes	#fee825	4
Microtus agrestis	Vertebrata	0.08	Lef12	Few loci (<1000)	#fee825	8
Daubentonia madagascariensis	Vertebrata	0.073	Lef12	Silent sites in protein coding genes	#fee825	4
Odobenus rosmarus	Vertebrata	0.0671958	Lyn23	Silent sites in protein coding genes	#fee825	4
Ailuropoda melanoleuca	Vertebrata	0.066	Lef12	Single chromosome	#fee825	2
Sarcophilus harrisii	Vertebrata	0.0603388	Lyn23	Silent sites in protein coding genes	#fee825	4
Chlorocebus aethiops	Vertebrata	0.0395	Lyn23	Silent sites in protein coding genes	#fee825	4
Sistrurus catenatus	Vertebrata	0.03115	Lef12	Few loci (<1000)	#fee825	8
Gulo gulo	Vertebrata	0.029	Lef12	Few loci (<1000)	#fee825	8
Lynx lynx	Vertebrata	0.01315	Lef12	Few loci (<1000)	#fee825	8

### Sheet: Table S5 - Shared and private v
# Supplementary table 5. Shared and private variant statistics.
	Observed		Randomization of population labels
	Variants	% of total	Mean	Standard deviation	p-value
Shared	19148579	44.9304	1.98517e+07	25159.4	<0.001
Private Atlantic	11632440	27.2945	1.1257e+07	69609.2	<0.001
Private Mediterranean	9982512	23.4231	9.70355e+06	66205	<0.001
Fixed different	69	0.000161902	0	0	<0.001
Variant different	1854668	4.35181	1.80607e+06	2357.7	<0.001

### Sheet: Table S6 - CodeML
# Supplementary table 6. CodeML statistics.
	branch	t	N	S	dN/dS	dN	dS	N*dN	S*dS
Chrodates - root	9..10	0.526	587332	190490	0.0684	0.0405	0.5911	23758.8	112589
VertTunic - Chordates	10..11	0.47	587332	190490	0.0684	0.0362	0.5286	21247.4	100688
Vertebrates - VertTunic	11..12	1.288	587332	190490	0.0684	0.0991	1.448	58207	275833
Mammals - Vertebrates	12..13	1.249	587332	190490	0.0684	0.0961	1.4034	56414.7	267340
Hsap - Mammals	13..1	0.275	587332	190490	0.0684	0.0211	0.309	12421.1	58861.5
Mmus - Mammals	13..2	0.29	587332	190490	0.0684	0.0223	0.326	13105.1	62102.9
Drer - Vertebrates	12..3	1.505	587332	190490	0.0684	0.1158	1.6916	68000	322241
Cint - VertTunic	11..4	3.628	587332	190490	0.0684	0.279	4.0772	163893	776664
Amphioxus - Chordates	10..14	2.091	587332	190490	0.0684	0.1609	2.3504	94481.2	447731
Blan - Amphioxus	14..5	0.169	587332	190490	0.0684	0.013	0.19	7635.9	36185.3
Bflo - Amphioxus	14..6	0.216	587332	190490	0.0684	0.0166	0.2431	9770.4	46300.3
Spur - root	9..7	2.512	587332	190490	0.0684	0.1932	2.8229	113473	537731
Dmer - root	9..8	4.836	587332	190490	0.0684	0.372	5.4354	218489	1.03538e+06
Spur - Hsap		6.32	3523995	1142937	0.4104	0.4862	7.103	285522	1.35304e+06
Spur - Mmus		6.335	3523995	1142937	0.4104	0.4874	7.12	286206	1.35628e+06
Spur - Drer		6.301	2.93666e+06	952448	0.342	0.4848	7.0822	284686	1.34908e+06
Mean Spur - Vertebrates		6.31425	3.23033e+06	1.04769e+06	0.3762	0.4858	7.09685	285275	1.35187e+06
Spur - Blan		5.298	2349330	761958	0.2736	0.4076	5.9544	239349	1.13424e+06
Spur - Bflo		5.345	2349330	761958	0.2736	0.4112	6.0075	241484	1.14435e+06
Mean Spur - Amphioxus		5.3215	2349330	761958	0.2736	0.4094	5.98095	240416	1139294

### Sheet: Table S7 - Simulation runs
# Supplementary table 7. Simulation parameters.
		theta	0.03
Single population
Ne	mu
1500000	5e-09
1000000	7.5e-09
750000	1e-08
500000	1.5e-08
100000	7.5e-08
75000	1e-07
50000	1.5e-07
10000	7.5e-07
7500	1e-06
5000	1.5e-06
